# Beach environmental DNA fills gaps in photographic biomonitoring to track spatiotemporal community turnover across 82 phyla

**DOI:** 10.1101/680272

**Authors:** Rachel S. Meyer, Teia M. Schweizer, Wai-Yin Kwan, Emily Curd, Adam Wall, Dean Pentcheff, Regina Wetzer, Eric Beraut, Alison Young, Rebecca Johnson, Robert K. Wayne

**Author notes:** Co-first author. Colorado State Univ Dept of Biology, Fort Collins CO 80523 RS Meyer and TM Schweizer should be considered joint first author. Corresponding author: 001-206-351-7997. Author Contributions: RSM, TMS, EC, AY, RJ, and RKW designed the study, with WK and AW designing and performing additional analyses. RSM, TMS, EC, and RKW generated the eDNA data, DP and RW contributed DNA reference data and analyzed taxonomic results. RSM, EB and WK managed the data. All authors contributed to analyses and to writing the manuscript.

## Abstract

Environmental DNA (eDNA) metabarcoding is emerging as a biomonitoring tool available to the citizen science community that promises to augment or replace photographic observation. However, eDNA results and photographic observations have rarely been compared to document their individual or combined power. Here, we use eDNA multilocus metabarcoding, a method deployed by the CALeDNA Program, to inventory and evaluate biodiversity variation along the Pillar Point headland near Half Moon Bay, California. We describe variation in presence of 13,000 taxa spanning 82 phyla, analyze spatiotemporal patterns of beta diversity, and identify metacommunities. Inventory and measures of turnover across space and time from eDNA analysis are compared to the same measures from Global Biodiversity Information Facility (GBIF) data, which contain information largely contributed by iNaturalist photographic observations. We find eDNA depicts local signals with high seasonal turnover, especially in prokaryotes. We find a diverse community dense with pathogens and parasites in the embayment, and a State Marine Conservation Area (SMCA) with lower species richness than the rest of the beach peninsula, but with beta diversity signals showing resemblance to adjacent unprotected tidepools. The SMCA differs in observation density, with higher density of protozoans, and animals in Ascidiacea, Echinoidea, and Polycladida. Local contributions to beta diversity are elevated in a section of East-facing beach. GBIF observations are mostly from outside the SMCA, limiting some spatial comparisons. However, our findings suggest eDNA samples can link the SMCA sites to sites with better GBIF inventory, which may be useful for imputing species from one site given observations from another. Results additionally support >3800 largely novel biological interactions. This research, and accompanying interactive website support eDNA as a gap-filling tool to measure biodiversity that is available to community and citizen scientists.
