## Supplementary material for "Beach environmental DNA fills gaps in photographic biomonitoring to track spatiotemporal community turnover across 82 phyla": Table S1

Sample	Collection_month	Latitude	Longitude	Zone	Polygon	Habitat_type	Location_relative_to_Median_Tide_Line	Location in Harbor	Substrate_type	timeXpolygXtideline
PP11A1	February	37.49909937	-122.4957498	Unprotected_inner_beach	Embayment	Embayment_Shoreline_and_beach	High	Inside	sand	F_Emb_H
PP11A2	February	37.49893058	-122.4961653	Unprotected_inner_beach	Embayment	FullyTerrestrial	High	Inside	sand	F_Emb_H
PP11B1	February	37.49804191	-122.4964651	Unprotected_inner_beach	Embayment	Embayment_Shoreline_and_beach	High	Inside	sand	F_Emb_H
PP11B2	February	37.49748246	-122.496277	Unprotected_inner_beach	Embayment	Embayment_Shoreline_and_beach	High	Inside	sand	F_Emb_H
PP14A1	February	37.49567	-122.49768	Unprotected_outer_beach	Unprotected	Exposed_Shoreline_and_beach	High	Outside	sand	F_Unp_H
PP14A2	February	37.495565	-122.497359	Unprotected_outer_beach	Unprotected	Exposed_Shoreline_and_beach	High	Outside	sand	F_Unp_H
PP14B1	February	37.495652	-122.495765	Unprotected_outer_beach	Unprotected	Exposed_Shoreline_and_beach	High	Outside	sand	F_Unp_H
PP14B2	February	37.495619	-122.495723	Unprotected_outer_beach	Unprotected	Exposed_Shoreline_and_beach	High	Outside	sand	F_Unp_H
PP14C1	February	37.495604	-122.495821	Unprotected_outer_beach	Unprotected	Exposed_Shoreline_and_beach	High	Outside	sand	F_Unp_H
PP14C2	February	37.495546	-122.496651	Unprotected_outer_beach	Unprotected	Exposed_Shoreline_and_beach	High	Outside	sand	F_Unp_H
PP15A1	February	37.5009329	-122.4947969	Unprotected_inner_beach	Embayment	Embayment_Shoreline_and_beach	High	Inside	sand	F_Emb_H
PP15A2	February	37.5006885	-122.4949527	Unprotected_inner_beach	Embayment	Embayment_Shoreline_and_beach	High	Inside	sand	F_Emb_H
PP15B1	February	37.501604	-122.4941925	Marsh_runoff	Embayment	Embayment_Shoreline_and_beach	High	Inside	silt	F_Emb_H
PP15B2	February	37.5015853	-122.4937838	Marsh_runoff	Embayment	Embayment_Shoreline_and_beach	High	Inside	silt	F_Emb_H
PP15C1	February	37.5004465	-122.4952973	Unprotected_inner_beach	Embayment	Embayment_Shoreline_and_beach	High	Inside	sand	F_Emb_H
PP15C2	February	37.5001729	-122.4954554	Unprotected_inner_beach	Embayment	Embayment_Shoreline_and_beach	High	Inside	sand	F_Emb_H
PP16A1	February	37.49878193	-122.4960831	Unprotected_inner_beach	Embayment	Embayment_Shoreline_and_beach	Low	Inside	sand	F_Emb_L
PP16A2	February	37.49891129	-122.496315	Unprotected_inner_beach	Embayment	FullyTerrestrial	High	Inside	sand	F_Emb_H
PP16B1	February	37.49823728	-122.4961721	Unprotected_inner_beach	Embayment	Embayment_Shoreline_and_beach	Low	Inside	sand	F_Emb_L
PP16B2	February	37.49805887	-122.4963439	Unprotected_inner_beach	Embayment	Embayment_Shoreline_and_beach	High	Inside	sand	F_Emb_H
PP16C1	February	37.49774375	-122.4961034	Unprotected_inner_beach	Embayment	Embayment_Shoreline_and_beach	Low	Inside	sand	F_Emb_L
PP16C2	February	37.49735096	-122.4961135	Unprotected_inner_beach	Embayment	Embayment_Shoreline_and_beach	High	Inside	sand	F_Emb_H
PP181A1	April	37.496101	-122.49995	Protected_outer_beach	Protected	Exposed_intertidal	Low	Outside	sand	A_Prot_L
PP181A2	April	37.49637	-122.499604	Protected_outer_beach	Protected	Exposed_intertidal	High	Outside	sand	A_Prot_H
PP181B1	April	37.496547	-122.499789	Protected_outer_beach	Protected	Exposed_intertidal	High	Outside	sand	A_Prot_H
PP181B2	April	37.496433	-122.500085	Protected_outer_beach	Protected	Exposed_intertidal	Low	Outside	sand	A_Prot_L
PP181C1	April	37.496758	-122.500395	Protected_outer_beach	Protected	Exposed_intertidal	Low	Outside	sand	A_Prot_L
PP181C2	April	37.497018	-122.500343	Protected_outer_beach	Protected	Exposed_intertidal	High	Outside	sand	A_Prot_H
PP182A1	April	37.495512	-122.497573	Unprotected_outer_beach	Unprotected	Exposed_intertidal	High	Outside	sand	A_Unp_H
PP182A2	April	37.495489	-122.497582	Unprotected_outer_beach	Unprotected	Exposed_intertidal	Low	Outside	sand	A_Unp_L
PP182B1	April	37.49539	-122.497461	Unprotected_outer_beach	Unprotected	Exposed_intertidal	High	Outside	sand	A_Unp_H
PP182B2	April	37.49547	-122.496478	Unprotected_outer_beach	Unprotected	Exposed_intertidal	Low	Outside	sand	A_Unp_L
PP182C1	April	37.49557	-122.495252	Unprotected_outer_beach	Unprotected	Exposed_intertidal	High	Outside	sand	A_Unp_H
PP182C2	April	37.495274	-122.49531	Unprotected_outer_beach	Unprotected	Exposed_intertidal	Low	Outside	sand	A_Unp_L
PP183A1	April	37.493883	-122.499237	Unprotected_tidepool	Unprotected	Exposed_intertidal	Low	Outside	organic_sand	A_Unp_L
PP183A2	April	37.493893	-122.499231	Unprotected_tidepool	Unprotected	Exposed_intertidal	Low	Outside	organic_sand	A_Unp_L
PP183B1	April	37.494025	-122.498703	Unprotected_tidepool	Unprotected	Exposed_intertidal	Low	Outside	organic_sand	A_Unp_L
PP183B2	April	37.49405	-122.498727	Unprotected_tidepool	Unprotected	Exposed_intertidal	Low	Outside	organic_sand	A_Unp_L
PP183C1	April	37.494431	-122.49858	Unprotected_tidepool	Unprotected	Exposed_intertidal	Low	Outside	organic_sand	A_Unp_L
PP183C2	April	37.494761	-122.498634	Unprotected_tidepool	Unprotected	Exposed_intertidal	Low	Outside	organic_sand	A_Unp_L
PP184A1	April	37.497309	-122.500292	Protected_outer_beach	Protected	Exposed_intertidal	Low	Outside	sand	A_Prot_L
PP184A2	April	37.497138	-122.500129	Protected_outer_beach	Protected	Exposed_intertidal	High	Outside	sand	A_Prot_H
PP184B1	April	37.495506	-122.499261	Unprotected_tidepool	Unprotected	Exposed_intertidal	High	Outside	sand	A_Unp_H
PP184B2	April	37.495137	-122.499162	Unprotected_tidepool	Unprotected	Exposed_intertidal	Low	Outside	sand	A_Unp_L
PP184C1	April	37.494549	-122.49918	Unprotected_tidepool	Unprotected	Exposed_intertidal	Low	Outside	sand	A_Unp_L
PP184C2	April	37.494549	-122.49918	Unprotected_tidepool	Unprotected	Exposed_intertidal	Low	Outside	sand	A_Unp_L
PP186A1	April	37.495496	-122.4995	Unprotected_tidepool	Unprotected	Exposed_intertidal	High	Outside	sand	A_Unp_H
PP186A2	April	37.495471	-122.499562	Unprotected_tidepool	Unprotected	Exposed_intertidal	Low	Outside	sand	A_Unp_L
PP186B1	April	37.495937	-122.499389	Protected_outer_beach	Protected	Exposed_intertidal	High	Outside	sand	A_Prot_H
PP186B2	April	37.496029	-122.499384	Protected_outer_beach	Protected	Exposed_intertidal	High	Outside	sand	A_Prot_H
PP186C1	April	37.495675	-122.499716	Protected_outer_beach	Protected	Exposed_intertidal	Low	Outside	sand	A_Prot_L
PP186C2	April	37.496001	-122.499954	Protected_outer_beach	Protected	Exposed_intertidal	Low	Outside	sand	A_Prot_L
PP187A1	April	37.495175	-122.493992	Unprotected_inner_beach	Embayment	Embayment_intertidal	High	Inside	sand	A_Emb__H
PP187A2	April	37.49503	-122.494239	Unprotected_inner_beach	Embayment	Embayment_intertidal	High	Inside	sand	A_Emb__H
PP187B1	April	37.493823	-122.493382	Unprotected_inner_beach	Embayment	Embayment_intertidal	High	Inside	sand	A_Emb__H
PP187B2	April	37.493602	-122.493521	Unprotected_inner_beach	Embayment	Embayment_intertidal	High	Inside	sand	A_Emb__H
PP187C1	April	37.494203	-122.493833	Unprotected_inner_beach	Embayment	Embayment_intertidal	Low	Inside	sand	A_Emb__L
PP187C2	April	37.493991	-122.493779	Unprotected_inner_beach	Embayment	Embayment_intertidal	High	Inside	sand	A_Emb__H
PP18A1	February	37.501344	-122.4940759	Marsh_runoff	Embayment	Embayment_Shoreline_and_beach	High	Inside	sand	F_Emb_H
PP18A2	February	37.5012373	-122.4942961	Marsh_runoff	Embayment	Embayment_Shoreline_and_beach	High	Inside	sand	F_Emb_H
PP18B1	February	37.5007183	-122.4948874	Unprotected_inner_beach	Embayment	Embayment_Shoreline_and_beach	High	Inside	sand	F_Emb_H
PP18B2	February	37.5006331	-122.4950991	Unprotected_inner_beach	Embayment	Embayment_Shoreline_and_beach	High	Inside	sand	F_Emb_H
PP18C1	February	37.5001835	-122.4956716	Unprotected_inner_beach	Embayment	Embayment_Shoreline_and_beach	High	Inside	sand	F_Emb_H
PP18C2	February	37.5001214	-122.4959521	Unprotected_inner_beach	Embayment	Embayment_Shoreline_and_beach	High	Inside	sand	F_Emb_H
PP201A1	April	37.501622	-122.49448	Marsh_runoff	Embayment	Embayment_intertidal	High	Inside	silt	A_Emb__H
PP201A2	April	37.50159	-122.494064	Marsh_runoff	Embayment	Embayment_intertidal	High	Inside	silt	A_Emb__H
PP201B1	April	37.501337	-122.493719	Marsh_runoff	Embayment	Embayment_intertidal	High	Inside	silt	A_Emb__H
PP201B2	April	37.501179	-122.493574	Marsh_runoff	Embayment	Embayment_intertidal	High	Inside	silt	A_Emb__H
PP201C1	April	37.50069	-122.492866	Marsh_runoff	Embayment	Embayment_intertidal	Low	Inside	silt	A_Emb__L
PP201C2	April	37.500588	-122.493036	Marsh_runoff	Embayment	Embayment_intertidal	Low	Inside	silt	A_Emb__L
PP202A1	April	37.493525	-122.492774	Unprotected_inner_beach	Embayment	Embayment_intertidal	Low	Inside	sand	A_Emb__L
PP202A2	April	37.493374	-122.492654	Unprotected_inner_beach	Embayment	Embayment_intertidal	High	Inside	sand	A_Emb__H
PP202B1	April	37.494176	-122.491394	Unprotected_inner_beach	Embayment	Embayment_intertidal	Low	Inside	sand	A_Emb__L
PP202B2	April	37.493925	-122.491227	Unprotected_inner_beach	Embayment	Embayment_intertidal	High	Inside	sand	A_Emb__H
PP202C1	April	37.494193	-122.490469	Unprotected_inner_beach	Embayment	Embayment_intertidal	Low	Inside	sand	A_Emb__L
PP202C2	April	37.494026	-122.490531	Unprotected_inner_beach	Embayment	Embayment_intertidal	High	Inside	sand	A_Emb__H
PP203A1	April	37.500425	-122.49329	Unprotected_inner_beach	Embayment	Embayment_intertidal	Low	Inside	sand	A_Emb__L
PP203A2	April	37.500718	-122.493736	Unprotected_inner_beach	Embayment	Embayment_intertidal	High	Inside	sand	A_Emb__H
PP203B1	April	37.50005	-122.493926	Unprotected_inner_beach	Embayment	Embayment_intertidal	Low	Inside	sand	A_Emb__L
PP203B2	April	37.500421	-122.494211	Unprotected_inner_beach	Embayment	Embayment_intertidal	High	Inside	sand	A_Emb__H
PP203C1	April	37.499838	-122.494872	Unprotected_inner_beach	Embayment	Embayment_intertidal	Low	Inside	sand	A_Emb__L
PP203C2	April	37.500361	-122.494952	Unprotected_inner_beach	Embayment	Embayment_intertidal	High	Inside	sand	A_Emb__H
PP204A1	April	37.498686	-122.495557	Unprotected_inner_beach	Embayment	Embayment_intertidal	Low	Inside	sand	A_Emb__L
PP204A2	April	37.498813	-122.495998	Unprotected_inner_beach	Embayment	Embayment_intertidal	High	Inside	sand	A_Emb__H
PP204B1	April	37.498014	-122.495964	Unprotected_inner_beach	Embayment	Embayment_intertidal	Low	Inside	sand	A_Emb__L
PP204B2	April	37.497939	-122.496237	Unprotected_inner_beach	Embayment	Embayment_intertidal	High	Inside	sand	A_Emb__H
PP204C1	April	37.4972663	-122.4954316	Unprotected_inner_beach	Embayment	Embayment_intertidal	Low	Inside	sand	A_Emb__L
PP204C2	April	37.4970992	-122.495681	Unprotected_inner_beach	Embayment	Embayment_intertidal	High	Inside	sand	A_Emb__H
