## Supplementary material for "Beach environmental DNA fills gaps in photographic biomonitoring to track spatiotemporal community turnover across 82 phyla": Table S9

### Sheet: Sheet1
RAUP									JACCARD
16S	Df	SumsOfSqs	MeanSqs	F.Model	R2	Pr(>F)			16S	Df	SumsOfSqs	MeanSqs	F.Model	R2	Pr(>F)
Polygon	2	-0.073657	-0.036828	-75.39	-0.30197	0.999			Polygon	2	3.5677	1.78387	8.884	0.16047	0.001	***
Month	1	0.266896	0.266896	546.38	1.0942	0.001	***		Month	1	1.2608	1.2608	6.279	0.05671	0.001	***
Median.Tide.Line	1	0.017112	0.017112	35.03	0.07015	0.024	*		Median.Tide.Line	1	0.447	0.44699	2.2261	0.02011	0.006	**
Zone	2	-0.003556	-0.001778	-3.64	-0.01458	0.783			Zone	2	1.6968	0.8484	4.2252	0.07632	0.001	***
Residuals	76	0.037124	0.000488	0.1522					Residuals	76	15.2605	0.2008	0.68639
Total	82	0.243919	1						Total	82	22.2329	1
18S	Df	SumsOfSqs	MeanSqs	F.Model	R2	Pr(>F)			18S	Df	SumsOfSqs	MeanSqs	F.Model	R2	Pr(>F)
Polygon	2	0.14084	0.070419	394.94	0.34568	0.001	***		Polygon	2	2.952	1.47606	3.9395	0.08164	0.001	***
Month	1	0.30997	0.30997	1738.43	0.7608	0.001	***		Month	1	1.647	1.64691	4.3955	0.04554	0.001	***
Median.Tide.Line	1	0.02818	0.028181	158.05	0.06917	0.002	**		Median.Tide.Line	1	0.773	0.77257	2.0619	0.02136	0.001	***
Zone	2	-0.08547	-0.042735	-239.67	-0.20978	1			Zone	2	1.565	0.78231	2.0879	0.04327	0.001	***
Residuals	78	0.01391	0.000178	0.03414					Residuals	78	29.225	0.37468	0.80819
Total	84	0.40743	1						Total	84	36.161	1
CO1	Df	SumsOfSqs	MeanSqs	F.Model	R2	Pr(>F)			CO1	Df	SumsOfSqs	MeanSqs	F.Model	R2	Pr(>F)
Polygon	2	0.008873	0.004436	4.314	0.0428	0.358			Polygon	2	6.644	3.3222	11.2574	0.19858	0.001	***
Month	1	0.110605	0.110605	107.557	0.5335	0.001	***		Month	1	0.887	0.8866	3.0042	0.0265	0.001	***
Median.Tide.Line	1	0.010965	0.010965	10.663	0.05289	0.155			Median.Tide.Line	1	0.466	0.4663	1.5801	0.01394	0.062	.
Zone	2	-0.006419	-0.00321	-3.121	-0.03096	0.777			Zone	2	1.558	0.7792	2.6404	0.04658	0.001	***
Residuals	81	0.083296	0.001028	0.40177					Residuals	81	23.904	0.2951	0.71441
Total	87	0.207319	1						Total	87	33.46	1
